# Sex-specific molecular specialization and activity rhythm dependent gene expression changes in honey bee antennae

**DOI:** 10.1101/755728

**Authors:** Rikesh Jain, Axel Brockmann

## Abstract

Eusocial insects, like honey bees, which show an elaborate division of labor involving morphologically and physiologically specialized phenotypes provide a unique toolkit to study molecular underpinnings of behavior as well as neural processing. In this study, we performed an extensive RNA-seq based comparison of gene expression levels in the antennae of honey bee drones and foragers collected at different time of days and activity states to identify molecules involved in peripheral olfactory processing and provide insights into distinct strategies in sensory processing. First, honey bee drone and worker antennae differ in the number of olfactory receptor genes (ORs) showing a biased expression pattern. Only 19 Ors were higher expressed in drone antennae, whereas 54 Ors were higher expressed in workers. Second, drone antennae showed predominant higher expression of genes involved in energy metabolism, and worker antennae showed a higher expression of genes involved in neuronal communication. Third, drones and afternoon-trained foragers showed similar daily changes in the expression of major clock genes, *per* and *cry2*. Most of the other genes showing changes with the onset of daily activity were specific to drones and foragers suggesting sex-specific circadian changes in antennae. Drone antennae are specialized to detect small amounts of queen’s pheromone and quickly respond to changes in pheromone concentration involving energetically costly action potentials, whereas forager antennae are predominantly involved in behavioral context dependent detection and discrimination of complex odor mixtures which requires mechanisms of sensory filtering and neural plasticity.
