## Supplementary material for "Sex-specific molecular specialization and activity rhythm dependent gene expression changes in honey bee antennae": S2 Table

### Sheet: High_Drones
Amel_gene_names	log2FoldChange	pvalue	padj	Amel_entrezID
AmOr11	-4.82127	0	0	100577902
AmOr170	-3.71733	1.99838e-70	7.84105e-68	100576480
AmOr18	-3.64837	1.6883e-177	2.98098e-174	100577938
AmOr10	-2.81957	4.75194e-50	8.53254e-48	100578047
AmOr23	-1.72504	4.12929e-09	5.32834e-08	102655825
AmOr17	-1.57676	6.76163e-14	1.453e-12	100577634
AmOr16	-1.56297	4.9215e-13	9.78206e-12	100577671
AmOr20	-1.37286	2.67592e-15	6.51695e-14	100577590
AmOr22	-1.15201	3.73498e-16	9.76998e-15	725861
AmOr24	-1.12438	2.94316e-08	3.41136e-07	102655857
AmOr19	-1.10071	6.15065e-08	6.79458e-07	100578142
AmOr13	-1.06559	5.37864e-09	6.89012e-08	100578013
AmOr15	-0.785769	2.18848e-10	3.31684e-09	100577715
AmOr26	-0.753325	0.000103597	0.000591327	100642168
AmOr37	-0.702693	0.00424743	0.0147629	100577181
AmOr34	-0.679091	0.00192552	0.00759454	113218602
AmOr9	-0.642929	0.000165802	0.00090031	100577979
AmOr27	-0.619389	0.00244122	0.00924314	100577446
AmOr31	-0.511836	0.00608589	0.0198994	726097

### Sheet: High_Foragers
Amel_gene_names	log2FoldChange	pvalue	padj	Amel_entrezID
AmOr150FIX/O149	4.09728	1.51333e-16	4.07945e-15	100579011
AmOr82	4.01023	4.49695e-24	2.11737e-22	100576246
AmOr152	3.97589	6.18914e-30	4.17629e-28	102655559
AmOr80/Or81	3.90589	7.64692e-21	2.9246e-19	724590
AmOr110	3.76498	5.95105e-15	1.39481e-13	102653865
AmOr151	3.45402	1.1775e-41	1.32706e-39	100578724
AmOr111/Or112/Or113	3.28107	1.63534e-29	1.06287e-27	100577888
AmOr89/Or90	3.19591	1.89699e-29	1.22541e-27	100576940
AmOr168	3.17459	1.11126e-11	1.92365e-10	102654878
AmOr84/Or85	3.11929	3.68567e-26	2.00236e-24	100576992
AmOr87	3.04411	4.78705e-21	1.87137e-19	102656838
AmOr83FIX	2.96092	2.95842e-51	5.5967e-49	100576212
AmOr79	2.95055	1.9519e-13	3.99969e-12	100576282
AmOr75/Or76	2.87784	3.95484e-27	2.30206e-25	724202
AmOr98	2.71992	4.94171e-09	6.35346e-08	100577371
AmOr109	2.4997	1.54157e-32	1.14205e-30	100577813
AmOr88	2.49796	1.12224e-08	1.37923e-07	102654183
AmOr107	2.46231	7.29181e-12	1.2918e-10	725752
AmOr64	2.43633	1.49945e-13	3.10764e-12	410603
AmOr99/Or101	2.39125	1.25973e-06	1.11398e-05	102655180
AmOr169	2.38937	1.19379e-13	2.52436e-12	102654841
AmOr160	2.33052	1.55399e-18	4.95874e-17	724763
AmOr102	2.23768	1.06263e-07	1.13255e-06	102655147
AmOr63/Or62	2.05883	2.36748e-25	1.21164e-23	100578189
AmOr106	2.03125	2.20469e-05	0.000148413	102653810
AmOr7	2.02943	6.54563e-10	9.409e-09	102655434
AmOr6	1.96261	1.78064e-07	1.82692e-06	102655367
AmOr86	1.95953	5.65886e-27	3.24054e-25	100577024
AmOr77CTE/Or78	1.72001	1.47255e-07	1.53093e-06	724462
AmOr66/Or67	1.69825	6.64983e-10	9.54583e-09	100578045
AmOr105	1.65142	0.000676108	0.00309757	100577309
AmOr8	1.62768	8.26836e-09	1.03053e-07	102655553
AmOr74FIX	1.58156	1.53494e-20	5.72577e-19	100577755
AmOr71	1.36603	3.64502e-06	2.91995e-05	100578685
AmOr1	1.2984	5.43285e-08	6.07039e-07	725205
AmOr161	1.25563	7.12603e-05	0.000426756	100577955
AmOr57	1.20637	1.88008e-06	1.60238e-05	100576681
AmOr5	1.16665	7.27256e-07	6.81216e-06	100578210
AmOr119	1.12101	6.30095e-13	1.24075e-11	411336
AmOr51	1.02643	0.00517729	0.0174043	100642169
AmOr3	1.02538	0.00160602	0.00655398	100577787
AmOr60	0.958885	0.00150059	0.00619294	102653703
AmOr58	0.940597	0.000385979	0.00189748	100578520
AmOr115	0.915833	1.33879e-05	9.48705e-05	100578230
AmOr95/Or96	0.915297	0.000420492	0.00204907	100576839
AmOr145	0.903438	0.0072643	0.0230482	102656567
AmOr50	0.860417	0.0020638	0.00805003	100576749
AmOr53	0.799999	0.00204702	0.00800226	100642171
AmOr56	0.727148	0.0152065	0.0419637	100642172
AmOr44	0.679756	0.00479057	0.0162821	100576944
AmOr46	0.654794	0.014571	0.0405584	100576881
AmOr36	0.619775	0.000201092	0.00106253	100577226
AmOr59	0.576723	0.0104516	0.0309806	102653637
AmOr39	0.540924	0.00356395	0.0127728	100577101
