## Supplementary material for "Sex-specific molecular specialization and activity rhythm dependent gene expression changes in honey bee antennae": S3 Table

### Sheet: Higher_Drones
KEGG_ID	p.geomean	stat.mean	p.val	q.val	set.size
ame00190 Oxidative phosphorylation	6.0552e-09	5.93864	3.70345e-43	3.59235e-41	91
ame04141 Protein processing in endoplasmic reticulum	3.00541e-07	4.94238	7.34925e-32	3.56439e-30	113
ame03010 Ribosome	1.96659e-06	4.49268	2.43719e-26	7.88026e-25	120
ame03013 RNA transport	0.000347673	3.27273	1.9814e-15	4.8049e-14	120
ame03050 Proteasome	0.000578017	3.35761	3.31429e-15	6.42972e-14	39
ame00970 Aminoacyl-tRNA biosynthesis	0.000594666	3.22942	3.93829e-14	6.36691e-13	40
ame01200 Carbon metabolism	0.00591036	2.46348	1.26643e-09	1.75491e-08	91
ame04144 Endocytosis	0.00567845	2.44961	1.50928e-09	1.83e-08	110
ame04150 mTOR signaling pathway	0.00934258	2.32664	9.28409e-09	1.00062e-07	76
ame03008 Ribosome biogenesis in eukaryotes	0.00867127	2.25693	3.03451e-08	2.94348e-07	67
ame03420 Nucleotide excision repair	0.0111535	2.24488	5.19021e-08	4.57682e-07	37
ame03460 Fanconi anemia pathway	0.0124457	2.2118	9.02745e-08	7.29719e-07	30
ame00510 N-Glycan biosynthesis	0.0126172	2.16357	1.55731e-07	1.162e-06	34
ame04120 Ubiquitin mediated proteolysis	0.0128628	2.09496	2.18653e-07	1.51495e-06	84
ame00280 Valine, leucine and isoleucine degradation	0.0211601	2.03838	5.32384e-07	3.44275e-06	33
ame03060 Protein export	0.020327	2.04103	9.91424e-07	5.94376e-06	20
ame03440 Homologous recombination	0.0186727	2.00705	1.04169e-06	5.94376e-06	29
ame00051 Fructose and mannose metabolism	0.0266745	1.95786	2.04068e-06	1.0997e-05	21
ame00030 Pentose phosphate pathway	0.0286976	1.92545	2.60079e-06	1.32777e-05	21
ame00561 Glycerolipid metabolism	0.03055	1.88043	3.13476e-06	1.52036e-05	33
ame03040 Spliceosome	0.0225724	1.85293	3.49321e-06	1.61353e-05	104
ame00480 Glutathione metabolism	0.0370892	1.76164	1.15313e-05	5.08425e-05	33
ame00670 One carbon pool by folate	0.0431423	1.78343	1.70427e-05	7.18758e-05	12
ame00520 Amino sugar and nucleotide sugar metabolism	0.043603	1.69489	2.1272e-05	8.59742e-05	41
ame03018 RNA degradation	0.0376484	1.68592	2.35959e-05	9.15521e-05	58
ame03430 Mismatch repair	0.040969	1.71387	2.81385e-05	0.000101365	19
ame00330 Arginine and proline metabolism	0.0485636	1.68186	2.82149e-05	0.000101365	23
ame01210 2-Oxocarboxylic acid metabolism	0.0556917	1.60598	8.00385e-05	0.000277276	15
ame00513 Various types of N-glycan biosynthesis	0.0477271	1.57361	8.3772e-05	0.000280203	29
ame03030 DNA replication	0.0467547	1.56129	9.55713e-05	0.000301368	35
ame04145 Phagosome	0.0558904	1.53654	9.63136e-05	0.000301368	59
ame03020 RNA polymerase	0.0521386	1.55639	0.000106996	0.000324333	27
ame03015 mRNA surveillance pathway	0.0525704	1.49249	0.000152882	0.00044938	60
ame00564 Glycerophospholipid metabolism	0.0623034	1.41137	0.000320305	0.000898653	56
ame04130 SNARE interactions in vesicular transport	0.0773034	1.4276	0.000324256	0.000898653	20
ame00020 Citrate cycle (TCA cycle)	0.0668918	1.41452	0.000334182	0.000900435	35
ame04140 Regulation of autophagy	0.0643354	1.39659	0.000351916	0.000922592	75
ame01212 Fatty acid metabolism	0.0720154	1.39256	0.000381355	0.00097346	42
ame04142 Lysosome	0.0716221	1.37731	0.000412186	0.00102518	62
ame03410 Base excision repair	0.0813202	1.37373	0.000515781	0.00125077	23
ame00071 Fatty acid degradation	0.0834497	1.33392	0.000688225	0.00162824	24
ame00563 Glycosylphosphatidylinositol(GPI)-anchor biosynthesis	0.0926812	1.30191	0.000923677	0.00213325	20
ame01230 Biosynthesis of amino acids	0.0908642	1.27212	0.0010086	0.00227521	51
ame03022 Basal transcription factors	0.102622	1.19769	0.00197875	0.00436225	33
ame00562 Inositol phosphate metabolism	0.0962422	1.14654	0.00279792	0.00603108	47
ame04070 Phosphatidylinositol signaling system	0.096614	1.10918	0.00368637	0.00777344	51
ame00640 Propanoate metabolism	0.146153	1.03415	0.00615637	0.0127057	27
ame00061 Fatty acid biosynthesis	0.14286	1.03917	0.00753947	0.015236	11
ame00010 Glycolysis / Gluconeogenesis	0.15118	0.995274	0.00778393	0.015409	42
ame00980 Metabolism of xenobiotics by cytochrome P450	0.154007	1.00371	0.0080919	0.0156983	17
ame00230 Purine metabolism	0.155037	0.944548	0.010648	0.0196692	74
ame00240 Pyrimidine metabolism	0.160336	0.94952	0.0107427	0.0196692	29
ame00062 Fatty acid elongation	0.148532	0.972006	0.0107471	0.0196692	13
ame00630 Glyoxylate and dicarboxylate metabolism	0.168275	0.941438	0.0113903	0.0204603	24
ame00310 Lysine degradation	0.156847	0.902337	0.014488	0.0255515	34
ame00982 Drug metabolism - cytochrome P450	0.181067	0.90426	0.0152051	0.0263374	15
ame00270 Cysteine and methionine metabolism	0.177155	0.886945	0.0155359	0.0264382	39
ame00760 Nicotinate and nicotinamide metabolism	0.176009	0.875817	0.0176646	0.0295425	18
ame00620 Pyruvate metabolism	0.175125	0.847568	0.0200816	0.0330155	32
ame04146 Peroxisome	0.195354	0.811845	0.0239081	0.0386515	59
ame02010 ABC transporters	0.190694	0.809848	0.0267962	0.0426103	14
ame00590 Arachidonic acid metabolism	0.190164	0.799531	0.0279752	0.0432492	16
ame00052 Galactose metabolism	0.200035	0.792448	0.0280897	0.0432492	19
ame00860 Porphyrin and chlorophyll metabolism	0.205216	0.784918	0.028786	0.0436287	23
ame00983 Drug metabolism - other enzymes	0.233315	0.682501	0.0488594	0.0729132	30

### Sheet: Higher_Foragers
KEGG_ID	p.geomean	stat.mean	p.val	q.val	set.size
ame04080 Neuroactive ligand-receptor interaction	0.0148436	-2.17729	9.2003e-08	8.92429e-06	38
ame00350 Tyrosine metabolism	0.0269714	-2.04973	1.30908e-06	6.34905e-05	14
ame04745 Phototransduction - fly	0.0544712	-1.53586	0.000126633	0.00409446	24
ame04512 ECM-receptor interaction	0.117942	-1.13513	0.00330153	0.0800621	19
