## Supplementary material for "Sex-specific molecular specialization and activity rhythm dependent gene expression changes in honey bee antennae": S4 Table

### Sheet: Drones
source	term_name	term_id	adjusted_p_value
GO:MF	molecular_function	GO:0003674	1.7948e-05
GO:MF	catalytic activity	GO:0003824	0.000173647
GO:MF	odorant binding	GO:0005549	0.00228783
GO:MF	intramolecular transferase activity	GO:0016866	0.00364031
GO:MF	isomerase activity	GO:0016853	0.0095018
GO:MF	olfactory receptor activity	GO:0004984	0.0115102
GO:MF	intramolecular transferase activity, phosphotransferases	GO:0016868	0.0147479
GO:MF	unfolded protein binding	GO:0051082	0.0395854
GO:BP	biological_process	GO:0008150	6.8552e-12
GO:BP	cellular process	GO:0009987	7.37249e-07
GO:BP	metabolic process	GO:0008152	3.66563e-05
GO:BP	protein folding	GO:0006457	0.000162291
GO:BP	cellular nitrogen compound metabolic process	GO:0034641	0.0026105
GO:BP	organonitrogen compound biosynthetic process	GO:1901566	0.00728285
GO:BP	cellular metabolic process	GO:0044237	0.0078489
GO:BP	cellular amide metabolic process	GO:0043603	0.015247
GO:BP	sensory perception of chemical stimulus	GO:0007606	0.0173547
GO:BP	nitrogen compound metabolic process	GO:0006807	0.0198991
GO:BP	detection of chemical stimulus involved in sensory perception of smell	GO:0050911	0.0260455
GO:BP	sensory perception of smell	GO:0007608	0.0278583
GO:BP	detection of chemical stimulus	GO:0009593	0.0297787
GO:BP	detection of chemical stimulus involved in sensory perception	GO:0050907	0.0297787
GO:BP	detection of stimulus involved in sensory perception	GO:0050906	0.0318119
GO:BP	detection of stimulus	GO:0051606	0.0386435
GO:BP	sensory perception	GO:0007600	0.0410795
GO:CC	cytoplasmic part	GO:0044444	1.86624e-08
GO:CC	cytoplasm	GO:0005737	4.04457e-08
GO:CC	cellular_component	GO:0005575	2.93718e-06
GO:CC	cell	GO:0005623	1.30462e-05
GO:CC	cell part	GO:0044464	7.59245e-05
GO:CC	mitochondrion	GO:0005739	0.000221952
GO:CC	membrane part	GO:0044425	0.00152139
GO:CC	integral component of membrane	GO:0016021	0.00283871
GO:CC	endoplasmic reticulum	GO:0005783	0.00302622
GO:CC	intrinsic component of membrane	GO:0031224	0.00336461
GO:CC	organelle	GO:0043226	0.00347713
GO:CC	membrane	GO:0016020	0.00495636
GO:CC	intracellular part	GO:0044424	0.00522039
GO:CC	protein-containing complex	GO:0032991	0.00537757
GO:CC	mitochondrial protein complex	GO:0098798	0.00846955
GO:CC	intracellular organelle	GO:0043229	0.00890758
GO:CC	prefoldin complex	GO:0016272	0.0209426
GO:CC	intracellular	GO:0005622	0.0265477
GO:CC	inner mitochondrial membrane protein complex	GO:0098800	0.0405368
GO:CC	intracellular membrane-bounded organelle	GO:0043231	0.047554
GO:CC	integral component of organelle membrane	GO:0031301	0.0477698
GO:CC	intrinsic component of organelle membrane	GO:0031300	0.0477698
GO:CC	endomembrane system	GO:0012505	0.0494411

### Sheet: Foragers
source	term_name	term_id	adjusted_p_value
GO:MF	signaling receptor activity	GO:0038023	5.3151e-20
GO:MF	molecular transducer activity	GO:0060089	8.20313e-20
GO:MF	transmembrane signaling receptor activity	GO:0004888	3.37193e-19
GO:MF	molecular_function	GO:0003674	3.74029e-18
GO:MF	odorant binding	GO:0005549	2.84404e-16
GO:MF	olfactory receptor activity	GO:0004984	9.27536e-13
GO:MF	sequence-specific DNA binding	GO:0043565	9.03472e-10
GO:MF	binding	GO:0005488	4.6912e-07
GO:MF	transporter activity	GO:0005215	3.8993e-05
GO:MF	G protein-coupled receptor activity	GO:0004930	6.27857e-05
GO:MF	DNA-binding transcription factor activity	GO:0003700	8.3583e-05
GO:MF	transmembrane transporter activity	GO:0022857	0.000491617
GO:MF	DNA binding	GO:0003677	0.000507089
GO:MF	ion transmembrane transporter activity	GO:0015075	0.000562516
GO:MF	inorganic molecular entity transmembrane transporter activity	GO:0015318	0.000988664
GO:MF	heme binding	GO:0020037	0.00113123
GO:MF	tetrapyrrole binding	GO:0046906	0.00128507
GO:MF	transcription regulator activity	GO:0140110	0.00140637
GO:MF	ion channel activity	GO:0005216	0.00162007
GO:MF	metal ion transmembrane transporter activity	GO:0046873	0.00334717
GO:MF	passive transmembrane transporter activity	GO:0022803	0.00379299
GO:MF	channel activity	GO:0015267	0.00379299
GO:MF	inorganic cation transmembrane transporter activity	GO:0022890	0.00971835
GO:MF	monooxygenase activity	GO:0004497	0.0109044
GO:MF	cation transmembrane transporter activity	GO:0008324	0.0118397
GO:MF	cofactor binding	GO:0048037	0.0129869
GO:MF	oxidoreductase activity, acting on paired donors, with incorporation or reduction of molecular oxygen	GO:0016705	0.0153299
GO:MF	iron ion binding	GO:0005506	0.0278326
GO:MF	glucuronosyltransferase activity	GO:0015020	0.030847
GO:MF	sodium ion transmembrane transporter activity	GO:0015081	0.031128
GO:MF	growth factor activity	GO:0008083	0.0443858
GO:MF	cation channel activity	GO:0005261	0.0451412
GO:MF	metal ion binding	GO:0046872	0.0480786
GO:BP	regulation of cellular process	GO:0050794	6.96737e-18
GO:BP	regulation of biological process	GO:0050789	1.59211e-16
GO:BP	biological regulation	GO:0065007	2.59507e-16
GO:BP	multicellular organismal process	GO:0032501	6.70632e-15
GO:BP	cell communication	GO:0007154	3.28705e-14
GO:BP	signaling	GO:0023052	4.10237e-14
GO:BP	biological_process	GO:0008150	8.48224e-14
GO:BP	signal transduction	GO:0007165	2.17174e-13
GO:BP	nervous system process	GO:0050877	1.43821e-12
GO:BP	detection of chemical stimulus involved in sensory perception of smell	GO:0050911	2.01282e-12
GO:BP	sensory perception of smell	GO:0007608	2.45632e-12
GO:BP	detection of chemical stimulus involved in sensory perception	GO:0050907	2.99212e-12
GO:BP	detection of chemical stimulus	GO:0009593	2.99212e-12
GO:BP	system process	GO:0003008	3.32207e-12
GO:BP	detection of stimulus involved in sensory perception	GO:0050906	3.63829e-12
GO:BP	sensory perception of chemical stimulus	GO:0007606	5.9981e-12
GO:BP	detection of stimulus	GO:0051606	6.47315e-12
GO:BP	response to stimulus	GO:0050896	7.78053e-12
GO:BP	sensory perception	GO:0007600	1.06658e-11
GO:BP	response to chemical	GO:0042221	2.67397e-11
GO:BP	cellular response to stimulus	GO:0051716	1.82751e-10
GO:BP	regulation of nucleic acid-templated transcription	GO:1903506	1.36521e-07
GO:BP	regulation of RNA biosynthetic process	GO:2001141	1.36521e-07
GO:BP	regulation of RNA metabolic process	GO:0051252	1.95881e-07
GO:BP	regulation of transcription, DNA-templated	GO:0006355	2.10775e-07
GO:BP	regulation of nucleobase-containing compound metabolic process	GO:0019219	2.25923e-07
GO:BP	regulation of macromolecule biosynthetic process	GO:0010556	8.35821e-07
GO:BP	regulation of biosynthetic process	GO:0009889	8.93347e-07
GO:BP	regulation of cellular biosynthetic process	GO:0031326	8.93347e-07
GO:BP	transmembrane transport	GO:0055085	1.11455e-06
GO:BP	regulation of cellular macromolecule biosynthetic process	GO:2000112	1.28888e-06
GO:BP	regulation of gene expression	GO:0010468	1.23041e-05
GO:BP	nucleic acid-templated transcription	GO:0097659	1.43841e-05
GO:BP	RNA biosynthetic process	GO:0032774	1.91166e-05
GO:BP	transcription, DNA-templated	GO:0006351	2.19788e-05
GO:BP	regulation of nitrogen compound metabolic process	GO:0051171	3.03329e-05
GO:BP	regulation of primary metabolic process	GO:0080090	3.56357e-05
GO:BP	regulation of cellular metabolic process	GO:0031323	5.16001e-05
GO:BP	regulation of macromolecule metabolic process	GO:0060255	0.000220341
GO:BP	aromatic compound biosynthetic process	GO:0019438	0.00030493
GO:BP	regulation of metabolic process	GO:0019222	0.00033706
GO:BP	defense response to bacterium	GO:0042742	0.000444289
GO:BP	response to bacterium	GO:0009617	0.000444289
GO:BP	nucleobase-containing compound biosynthetic process	GO:0034654	0.000451663
GO:BP	organic cyclic compound biosynthetic process	GO:1901362	0.000747177
GO:BP	transport	GO:0006810	0.00221824
GO:BP	establishment of localization	GO:0051234	0.00237455
GO:BP	heterocycle biosynthetic process	GO:0018130	0.00270176
GO:BP	G protein-coupled receptor signaling pathway	GO:0007186	0.0028782
GO:BP	localization	GO:0051179	0.0054184
GO:BP	ion transport	GO:0006811	0.0227357
GO:BP	defense response	GO:0006952	0.027739
GO:BP	ion transmembrane transport	GO:0034220	0.0492831
GO:BP	response to external biotic stimulus	GO:0043207	0.0496915
GO:BP	response to biotic stimulus	GO:0009607	0.0496915
GO:BP	defense response to other organism	GO:0098542	0.0496915
GO:BP	response to other organism	GO:0051707	0.0496915
GO:CC	integral component of membrane	GO:0016021	1.57184e-16
GO:CC	intrinsic component of membrane	GO:0031224	2.52625e-16
GO:CC	membrane	GO:0016020	1.64814e-15
GO:CC	membrane part	GO:0044425	1.08642e-14
GO:CC	cellular_component	GO:0005575	5.16069e-11
GO:CC	cell periphery	GO:0071944	5.30882e-09
GO:CC	plasma membrane	GO:0005886	6.14231e-09
GO:CC	extracellular region	GO:0005576	2.53229e-07
GO:CC	extracellular region part	GO:0044421	0.000151733
GO:CC	extracellular matrix	GO:0031012	0.0100223
GO:CC	collagen-containing extracellular matrix	GO:0062023	0.0196411
GO:CC	extracellular space	GO:0005615	0.0499622
