## Supplementary material for "Sex-specific molecular specialization and activity rhythm dependent gene expression changes in honey bee antennae": S5 Table

### Sheet: Drone
Amel_gene_names	log2FoldChange	pvalue	padj	EntrezID	Full_name
Cry2	-2.7708	2.68e-38	1.9e-34	410197	cryptochrome 2
Per	-1.98565	6.14e-31	2.18e-27	406112	period circadian protein
LOC550828	-1.2734	2.7e-08	1.48e-05	550828	elongation of very long chain fatty acids protein AAEL008004
LOC410348	-1.20451	2.78e-10	2.33e-07	410348	kat80/katanin p80 WD40 repeat-containing subunit B1
For	-1.17101	2.95e-10	2.33e-07	406092	cGMP-dependent protein kinase foraging
LOC411053	-1.15008	1.12e-05	0.0024746	411053	cubilin
LOC410509	-1.08318	4.22e-07	0.000157394	410509	mucin-2
LOC102656082	-1.04379	5.98e-05	0.00921802	102656082	kinesin-like protein KIF20B
LOC412230	-1.04118	8.91e-08	3.95e-05	412230	DNAH3/dynein heavy chain 3 axonemal
LOC409124	-1.03538	1.31e-05	0.00280161	409124	tsg/twisted gastrulation protein homolog 1-A
LOC552342	-0.997602	1.59e-08	9.41e-06	552342	lysophospholipid acyltransferase 2
LOC100576934	-0.983579	5.95e-07	0.000211217	100576934	uncharacterized LOC100576934
LOC107964994	-0.97894	0.000179333	0.0219342	107964994	uncharacterized LOC107964994
Kr-h1	-0.961536	3.32e-05	0.00589036	100576395	kruppel homolog 1
LOC412263	-0.937876	1.82e-07	7.18e-05	412263	endoplasmic reticulum aminopeptidase 1
LOC100578547	-0.932582	0.000271782	0.0296619	100578547	uncharacterized LOC100578547
LOC410059	-0.922561	1.3e-07	5.42e-05	410059	probable citrate synthase 2 mitochondrial
LOC409162	-0.890702	0.000480632	0.0437129	409162	retinoid-inducible serine carboxypeptidase
LOC100576172	-0.874716	7.63e-06	0.00174692	100576172	uncharacterized LOC100576172
LOC724734	-0.869146	0.000280409	0.0301397	724734	hemicentin-1
LOC409518	-0.853936	7.92e-07	0.000267611	409518	uncharacterized LOC409518
LOC726423	-0.839285	0.000328778	0.0342993	726423	painless/transient receptor potential cation channel protein painless
LOC410448	-0.822072	6.54e-05	0.00986901	410448	carcinine transporter
LOC413071	-0.792445	5.03e-06	0.0011901	413071	rdgA/eye-specific diacylglycerol kinase
LOC411250	-0.779671	3.19e-06	0.000809063	411250	DEAD-box ATP-dependent RNA helicase 20
LOC724890	-0.777065	9.97e-05	0.0141452	724890	laccase-1
LOC107965583	-0.769725	0.000109284	0.0152013	107965583	uncharacterized LOC107965583
LOC410424	-0.765865	2.09e-05	0.0041109	410424	Pdk/pyruvate dehydrogenase (acetyl-transferring) kinase mitochondrial
LOC724760	-0.761664	0.000418785	0.0412619	724760	G-protein coupled receptor Mth2
LOC100576876	-0.756834	4.68e-05	0.00771588	100576876	uncharacterized LOC100576876
LOC411630	-0.741653	0.000137058	0.0180054	411630	ribosomal protein S6 kinase alpha-5
LOC413466	-0.73765	0.000473738	0.0436454	413466	Oaz/zinc finger protein 423
LOC408972	-0.734951	3.97e-05	0.00671225	408972	Mp20/muscle-specific protein 20
LOC408536	-0.652221	0.000259287	0.0287403	408536	angiotensin-converting enzyme
LOC552177	-0.631486	6.91e-05	0.0102181	552177	uncharacterized LOC552177
LOC409109	-0.579005	0.000450248	0.0422489	409109	ebony/mycosubtilin synthase subunit C
LOC552358	0.572477	0.000400298	0.0399959	552358	low-density lipoprotein receptor-related protein 2
LOC726040	0.58793	0.000450933	0.0422489	726040	4-coumarate--CoA ligase 1
LOC107965041	0.631612	5.88e-05	0.00921802	107965041	solute carrier organic anion transporter family member 4A1-like
LOC410851	0.643192	0.000204662	0.0238012	410851	bicaudal D-related protein homolog
LOC409165	0.661737	0.00033566	0.0345098	409165	calreticulin
LOC107965564	0.672261	0.000452624	0.0422489	107965564	mucin-6
LOC413835	0.691543	0.000177728	0.0219342	413835	RNA-binding protein 1
LOC100577719	0.702345	0.000248241	0.0284036	100577719	uncharacterized LOC100577719
LOC727423	0.706774	0.00025741	0.0287403	727423	uncharacterized LOC727423
LOC413423	0.717172	0.00037517	0.0380208	413423	IGFn3-5/hemicentin-2
LOC726289	0.725578	1.34e-05	0.00280161	726289	Jra/Jun-like/transcription factor AP-1
LOC409711	0.728526	9.62e-05	0.0139263	409711	kazrin
LOC102653793	0.764299	0.000122425	0.0167016	102653793	succinate--hydroxymethylglutarate CoA-transferase
LOC409966	0.776361	0.000163164	0.0210452	409966	dexamethasone-induced Ras-related protein 1
LOC410638	0.790598	0.000198132	0.0238012	410638	Ddc/aromatic-L-amino-acid decarboxylase
LOC102655100	0.818916	4.89e-05	0.00789162	102655100	protein Cep78 homolog
LOC411071	0.826109	2.97e-05	0.00541033	411071	dnaJ protein homolog 1
LOC724587	0.855105	0.000448988	0.0422489	724587	nucleotide exchange factor SIL1
LOC411700	0.8699	2.76e-05	0.00528559	411700	heat shock protein 83
SIFR	0.882968	4.19e-06	0.00102574	413211	SIFamide receptor
LOC552531	0.897349	0.000202018	0.0238012	552531	10 kDa heat shock protein mitochondrial
LOC412287	0.898055	0.000176536	0.0219342	412287	FKBP59/peptidyl-prolyl cis-trans isomerase FKBP4
LOC551143	0.902066	3.65e-05	0.00631448	551143	Inos/inositol-3-phosphate synthase 1-B
LOC113218601	0.905057	2.92e-05	0.00541033	113218601	uncharacterized LOC113218601
LOC408706	0.908505	1.06e-06	0.000338491	408706	heat shock protein 70Cb ortholog
LOC409314	0.945182	0.000307902	0.0326008	409314	prohormone-2
LOC551720	0.985903	1.51e-05	0.00306534	551720	activator of 90 kDa heat shock protein ATPase homolog 1
LOC409384	0.997013	1.17e-06	0.000346642	409384	heat shock protein 60A
LOC413575	1.00073	1.3e-08	8.36e-06	413575	facilitated trehalose transporter Tret1
LOC408896	1.01396	1.1e-06	0.000338491	408896	semaphorin-2A
LOC410408	1.06521	4.9e-08	2.32e-05	410408	Cad/conserved ATPase domain protein
LOC551232	1.07745	1.53e-06	0.000434263	551232	probable nuclear hormone receptor HR38
LOC724274	1.17557	2.61e-06	0.000684674	724274	protein lethal(2)essential for life
LOC102656087	1.22636	2.34e-06	0.000639742	102656087	uncharacterized LOC102656087
LOC100578797	1.28144	3.87e-08	1.96e-05	100578797	uncharacterized LOC100578797
LOC551970	1.40528	1.53e-10	1.55e-07	551970	Duox/dual oxidase
Hsc70-3	1.48301	2.86e-16	6.77e-13	409587	heat shock 70 kDa protein cognate 3
LOC412150	1.53918	8.24e-14	1.17e-10	412150	endoplasmin
Hsp90	1.76728	4.7e-15	8.34e-12	408928	heat shock protein 90

### Sheet: Forager_tAM
Amel_gene_names	log2FoldChange	pvalue	padj	EntrezID	Full_name
Hsp90	-1.49791	2.8289e-36	6.72994e-33	408928	heat shock protein 90
LOC724274	-1.12972	3.95267e-14	3.13447e-11	724274	protein lethal(2)essential for life
LOC410620	-0.940774	1.67666e-07	3.62616e-05	410620	heat shock protein Hsp70Ab-like
LOC726905	-0.835535	1.20446e-09	4.77568e-07	726905	cilia- and flagella-associated protein 61-like
LOC724367	-0.745462	2.72978e-06	0.000405885	724367	protein lethal(2)essential for life
LOC724449	-0.739729	3.15099e-07	6.24684e-05	724449	protein lethal(2)essential for life
LOC411071	-0.639924	7.4658e-05	0.00538216	411071	dnaJ protein homolog 1
LOC413117	-0.627448	1.61436e-05	0.00166981	413117	proton-coupled amino acid transporter-like protein pathetic
Wat	-0.60617	4.14627e-05	0.00340137	406065	worker-enriched antennal transcript
LOC102655100	-0.595496	5.43161e-07	9.93984e-05	102655100	protein Cep78 homolog
LOC102656934	-0.591287	0.00025042	0.0126755	102656934	stress-induced-phosphoprotein 1
LOC412197	-0.563991	0.000625108	0.0236053	412197	protein lethal(2)essential for life
LOC724465	-0.549923	0.000353957	0.0155938	724465	enhancer of split mbeta protein
LOC406142	-0.541891	0.00126245	0.0429053	406142	hymenoptaecin
LOC410982	-0.524709	8.18317e-06	0.000927036	410982	protein croquemort
LOC727486	-0.501186	0.000307154	0.0140523	727486	BAG domain-containing protein Samui
LOC552193	-0.467841	2.73541e-05	0.0025029	552193	proton-coupled amino acid transporter-like protein CG1139
LOC725614	-0.465543	0.000107231	0.00689468	725614	protein cycle
LOC100578439	-0.458056	1.34711e-05	0.00145671	100578439	chascon-like
LOC409638	-0.385004	0.00157317	0.0486048	409638	elongation of very long chain fatty acids protein AAEL008004
LOC410829	0.32328	0.00104913	0.0372518	410829	uncharacterized LOC410829
LOC413040	0.330885	0.00143694	0.0459816	413040	G-protein coupled receptor 52
LOC413721	0.338011	0.00124096	0.042786	413721	uncharacterized LOC413721
Amih	0.339086	0.000827131	0.030746	406072	hyperpolarization-activated ion channel
LOC725485	0.353032	0.000854368	0.0312699	725485	regulator of G-protein signaling 11
LOC409774	0.364769	0.00029515	0.0140433	409774	proteoglycan Cow
LOC413134	0.368724	0.000302103	0.0140523	413134	UNC93-like protein
LOC107965199	0.377701	0.00058514	0.0224524	107965199	UDP-glucuronosyltransferase 1-1
LOC724779	0.379436	0.000533767	0.0211639	724779	protein artichoke
LOC410317	0.380865	0.00131636	0.0432211	410317	small conductance calcium-activated potassium channel protein
LOC725230	0.384932	0.00150606	0.0471437	725230	histone H4
LOC102655479	0.387198	0.000458488	0.0184872	102655479	putative uncharacterized protein DDB_G0271606
LOC406146	0.38929	0.00144961	0.0459816	406146	hyaluronoglucosaminidase
LOC726019	0.39381	0.000274567	0.0133305	726019	protein PTHB1-like
LOC408822	0.39386	0.00117756	0.0411971	408822	uncharacterized LOC408822
LOC410718	0.396425	0.000575345	0.0224385	410718	puratrophin-1
LOC408602	0.398443	0.00132625	0.0432211	408602	MKL/myocardin-like protein 2
LOC410165	0.398737	0.000411343	0.0174747	410165	RNA-binding protein Nova-1
LOC724243	0.408003	0.000220079	0.0118344	724243	fasciclin-3
Arp1	0.413616	0.000150011	0.00870429	406122	actin related protein 1
LOC725131	0.413628	0.000117784	0.0073739	725131	microtubule-associated protein futsch
LOC100576383	0.414481	0.000106811	0.00689468	100576383	mannosyl-oligosaccharide 1	2-alpha-mannosidase IA
LOC408769	0.41615	9.35545e-05	0.00651918	408769	excitatory amino acid transporter
LOC410258	0.426115	0.000426906	0.0178177	410258	selenide	water dikinase
brp	0.427317	0.00015454	0.00875357	409012	bruchpilot
LOC408393	0.428295	0.000269359	0.0133305	408393	agrin
LOC726469	0.434067	0.00128502	0.0430571	726469	lysine-specific histone demethylase 1A
LOC724172	0.442038	3.00857e-05	0.00265088	724172	neurobeachin
LOC100859932	0.451581	5.44871e-05	0.00432083	100859932	uncharacterized LOC100859932
LOC726375	0.467582	0.000916327	0.0330294	726375	bone morphogenetic protein 2-B
LOC413835	0.468022	0.00163032	0.0497247	413835	RNA-binding protein 1
LOC726750	0.470708	2.0508e-05	0.00195154	726750	fibroin heavy chain
LOC411617	0.475858	5.82074e-05	0.00446694	411617	inactive rhomboid protein 1
LOC113218721	0.4838	0.000364233	0.0157548	113218721	uncharacterized LOC113218721
LOC410492	0.487074	4.31119e-06	0.000541181	410492	cytochrome P450 9e2
LOC410408	0.495644	0.00023974	0.0123987	410408	conserved ATPase domain protein
LOC408960	0.497673	0.000337579	0.0151528	408960	protein slit
LOC551250	0.502662	0.000181217	0.0100259	551250	microsomal triglyceride transfer protein large subunit
LOC726729	0.506063	0.000125317	0.00764436	726729	helix-loop-helix protein 11
Nrx-1	0.527756	4.32216e-06	0.000541181	724217	neurexin 1
Per	0.562119	0.000223853	0.0118344	406112	period circadian protein
LOC551883	0.562295	7.27781e-05	0.00538216	551883	voltage-dependent T-type calcium channel subunit alpha-1G
LOC724736	0.577263	7.78709e-06	0.000926274	724736	semaphorin-1A
LOC726204	0.614543	3.11994e-06	0.000436608	726204	transcription factor cwo
LOC725238	0.628689	3.71016e-05	0.00315232	725238	histone H1
LOC409782	0.65941	9.18837e-09	3.12273e-06	409782	pikachurin
LOC408817	0.662161	1.72307e-05	0.00170799	408817	alanine--glyoxylate aminotransferase 2-like
LOC410253	0.666036	1.15176e-07	3.0445e-05	410253	ataxin-2 homolog
LOC408480	0.678771	7.4718e-07	0.000126967	408480	PTB domain-containing engulfment adapter protein 1
LOC552358	0.694898	5.55089e-11	2.64111e-08	552358	low-density lipoprotein receptor-related protein 2
LOC408406	0.743921	1.29267e-06	0.000205018	408406	cyclin-dependent kinase 4
LOC409109	0.805967	2.12356e-11	1.26298e-08	409109	mycosubtilin synthase subunit C

### Sheet: Forager_tPM
Amel_gene_names	log2FoldChange	pvalue	padj	EntrezID	Full_name
LOC113219357	-1.87454	3.61448e-22	5.04039e-19	113219357	large subunit ribosomal RNA
Per	-1.21778	1.0526e-12	7.33928e-10	406112	period circadian protein
LOC113219387	-1.13747	3.65099e-11	1.6971e-08	113219387	large subunit ribosomal RNA
LOC411188	-0.904485	9.04028e-06	0.00132702	411188	L-lactate dehydrogenase
Hsp90	-0.82443	1.45736e-07	5.08073e-05	408928	heat shock protein 90
LOC726178	-0.822567	1.78047e-05	0.00225716	726178	hrp65 protein
LOC726905	-0.79511	3.0671e-07	9.41185e-05	726905	cilia- and flagella-associated protein 61-like
LOC412764	-0.76728	2.37602e-05	0.00265068	412764	MFS-type transporter SLC18B1
LOC113219368	-0.765313	9.31872e-05	0.00721942	113219368	5.8S ribosomal RNA
LOC551706	-0.764588	8.97032e-06	0.00132702	551706	unconventional myosin-IXb
LOC724634	-0.732652	7.44886e-07	0.000173124	724634	golgin subfamily B member 1
Oa1	-0.715229	0.000476497	0.0221002	406068	octopamine receptor
Kr-h1	-0.714542	0.000165523	0.011837	100576395	kruppel homolog 1
LOC100576934	-0.695454	5.14535e-05	0.00462915	100576934	uncharacterized LOC100576934
LOC410620	-0.685241	1.20464e-05	0.00159988	410620	heat shock protein Hsp70Ab-like
LOC551089	-0.665114	0.0002183	0.012954	551089	translation initiation factor IF-2
Cry2	-0.664732	0.000953746	0.0374648	410197	cryptochrome 2
LOC107964020	-0.654584	3.37463e-07	9.41185e-05	107964020	alpha-tocopherol transfer protein
Ks-1	-0.645028	0.000210265	0.012954	100049572	Ks-1 non-coding nuclear RNA
LOC408705	-0.640324	0.000880435	0.0355874	408705	RNA-binding protein 25
LOC411348	-0.639226	2.37581e-05	0.00265068	411348	thyroid receptor-interacting protein 11
LOC409729	-0.634186	4.06149e-07	0.000102977	409729	zinc finger protein 608
LOC409778	-0.631373	1.0433e-05	0.00145488	409778	storkhead-box protein 2
LOC102655228	-0.626926	0.000237332	0.01379	102655228	uncharacterized LOC102655228
LOC410067	-0.618909	0.000191661	0.0127272	410067	uncharacterized LOC410067
LOC408677	-0.617984	1.66349e-06	0.000356884	408677	titin
LOC551761	-0.612534	0.000187733	0.0127272	551761	alpha-tocopherol transfer protein-like
LOC412263	-0.611763	4.68364e-05	0.00450437	412263	endoplasmic reticulum aminopeptidase 1
LOC724867	-0.611479	3.30596e-05	0.00341493	724867	elongation of very long chain fatty acids protein AAEL008004
LOC725524	-0.596148	0.000252638	0.0143798	725524	uncharacterized protein DDB_G0283697
LOC411744	-0.591992	3.52213e-06	0.000654882	411744	spectrin beta chain
LOC408554	-0.586324	9.28227e-05	0.00721942	408554	neural-cadherin
LOC100576196	-0.57989	8.58422e-05	0.00721942	100576196	uncharacterized LOC100576196
LOC100578774	-0.573409	2.2832e-05	0.00265068	100578774	centrosomal protein of 164 kDa
LOC113218980	-0.573103	0.000467518	0.0221001	113218980	uncharacterized LOC113218980
LOC412354	-0.568267	4.59585e-06	0.000801114	412354	uncharacterized LOC412354
LOC102654930	-0.566717	0.000162827	0.011837	102654930	uncharacterized LOC102654930
LOC100578156	-0.565481	0.000944096	0.0374648	100578156	uncharacterized LOC100578156
LOC552844	-0.548375	7.41033e-05	0.00645857	552844	complexin
LOC409801	-0.539028	0.000410648	0.0200929	409801	esterase E4
LOC408275	-0.536663	2.5636e-05	0.00274995	408275	uncharacterized LOC408275
LOC724433	-0.535903	4.06896e-05	0.00405297	724433	kell blood group glycoprotein homolog
LOC408661	-0.529116	0.00028821	0.0151664	408661	uncharacterized LOC408661
LOC100578238	-0.514652	0.00056461	0.0242261	100578238	leucine-rich repeat transmembrane protein FLRT3
LOC100576882	-0.508539	0.000378043	0.0188279	100576882	uncharacterized LOC100576882
LOC410439	-0.501182	0.000562028	0.0242261	410439	basement membrane-specific heparan sulfate proteoglycan core protein
LOC410517	-0.494578	0.00014924	0.0112495	410517	extracellular serine/threonine protein CG31145
LOC724737	-0.474697	0.000310904	0.0160576	724737	trichohyalin
LOC725190	-0.473052	0.000214468	0.012954	725190	protein snail
LOC408652	-0.469616	0.000651753	0.0271304	408652	protein suppressor of white apricot
LOC102655737	-0.457157	0.00026632	0.0148553	102655737	neural-cadherin
brp	-0.44769	0.000528559	0.0233992	409012	bruchpilot
LOC408944	-0.43069	0.000500226	0.0225021	408944	probable JmjC domain-containing histone demethylation protein 2C
LOC413968	-0.421494	0.00103733	0.0396318	413968	dystrophin
osp	-0.420643	0.000631106	0.026669	551828	outspread
LOC413408	-0.419335	0.000435679	0.0209502	413408	scavenger receptor class B member 1
LOC113218941	-0.418768	0.000983397	0.038093	113218941	uncharacterized LOC113218941
LOC408685	-0.411077	0.000350837	0.0177906	408685	MAP7 domain-containing protein 1
LOC408643	0.462052	0.000851852	0.0349385	408643	uncharacterized LOC408643
LOC408453	0.483254	0.000207908	0.012954	408453	cytochrome P450 9e2
LOC100576428	0.521674	0.000185761	0.0127272	100576428	lateral signaling target protein 2 homolog
LOC409856	0.526245	0.000281825	0.0151156	409856	guanine nucleotide-releasing factor 2
LOC413575	0.536003	0.000201465	0.012954	413575	facilitated trehalose transporter Tret1
LOC410229	0.600945	9.00596e-05	0.00721942	410229	toll-like receptor 6
LOC413596	0.630291	6.26055e-06	0.0010271	413596	receptor-type guanylate cyclase gcy-4
LOC410246	0.703766	0.000483368	0.0221002	410246	netrin receptor UNC5B
LOC408817	0.742799	2.60452e-06	0.000518858	408817	alanine--glyoxylate aminotransferase 2-like
LOC551044	0.769225	0.000274246	0.0149975	551044	glucose dehydrogenase [FAD
LOC410253	0.924077	1.51469e-12	8.44897e-10	410253	ataxin-2 homolog
LOC113219382	1.83332	1.64531e-18	1.52959e-15	113219382	small subunit ribosomal RNA
