## Supplementary material for "Sex-specific molecular specialization and activity rhythm dependent gene expression changes in honey bee antennae": S6 Table

### Sheet: Drone
KEGG_ID	p.geomean	stat.mean	p.val	q.val	set.size
ame04141 Protein processing in endoplasmic reticulum	0.000435342	2.94195	3.13e-07	3.03e-05	113
ame03010 Ribosome	0.00025042	-2.3432	5.16e-05	0.00500653	120

### Sheet: Forager_tPM
KEGG_ID	p.geomean	stat.mean	p.val	q.val	set.size
ame00190 Oxidative phosphorylation	0.00268977	2.81312	4.2681e-05	0.00414006	91

### Sheet: Forager_tAM
KEGG_ID	p.geomean	stat.mean	p.val	q.val	set.size
ame03010 Ribosome	0.000492999	-3.19538	4.27809e-06	0.000414975	120
ame00190 Oxidative phosphorylation	0.00143818	-2.81271	4.85923e-05	0.00235672	91
ame04141 Protein processing in endoplasmic reticulum	0.00814081	-2.35903	0.000474603	0.0153455	113
